# Targeting aggressive B-cell lymphomas through pharmacological activation of the mitochondrial protease OMA1

**DOI:** 10.1101/2022.06.12.495213

**Authors:** Adrian Schwarzer, Matheus Oliveira, Marc-Jens Kleppa, Scott D. Slattery, Andy Anantha, Alan Cooper, Mark Hannink, Axel Schambach, Anneke Dörrie, Alexey Kotlyarov, Matthias Gaestel, Todd Hembrough, Jedd Levine, Michael Luther, Michael Stocum, Linsey Stiles, David Weinstock, Marc Liesa, Matthew J. Kostura

## Abstract

Constitutive activation of the ATF4-mediated integrated stress response (ATF4-ISR) is common in cancer and buffers the metabolic challenges imposed by rapid proliferation. However, hyperactivation of the ISR can induce apoptosis. Here we demonstrate that novel pyrazolo-thiazole derivates activate the mitochondrial protease OMA1 which subsequently induces apoptosis in diffuse large B-cell lymphoma (DLBCL) cells. Apoptosis is dependent on the OMA1 mediated cleavage of DELE1 which leads to activation of HRI and induction of the ATF4 ISR. Screening in 406 cancer cell lines identified an inverse correlation between sensitivity to OMA1 activators and expression of the mitochondrial protein FAM210B. Ectopic overexpression of FAM210B specifically blocks OMA1 activation and apoptosis induction by pyrazolo-thiazole activators in DLBCL. OMA1 activators, including the preclinical candidate BTM-3566, selectively killed ABC, GCB, and double-hit DLBCL lines and induced complete tumor regression across a panel of DLBCL patient-derived xenografts.

**Significance:** Here we describe a novel class of small molecules that activate the mitochondrial protease OMA1 and induce therapeutic responses in DLBCL preclinical models in vitro and in vivo. OMA1 activation drives apoptosis through ATF4-ISR, an orthogonal mechanism to current therapies.
