## Supplemental Table 1 for "Targeting aggressive B-cell lymphomas through pharmacological activation of the mitochondrial protease OMA1"

### Sheet: Supplemental Table 1_Cell Line 
Tumor - Solid_Hematopoetic	Cell Line	Tumor Type	BTM-3528 IC50(μM	BTM-3528 Max Inhibition_%	BTM-3528 Activity Area	BTM-3566 IC50(μM)	BTM-3566 Max Inhibition_%	BTM-3566 Activity Area
Hematopoetic	Daudi	Hematopoietic (Burkitt's lymphoma)	0.233204	92.4735	4.33377	0.209552	92.2608	5.04957
Hematopoetic	DOHH-2	Hematopoietic (lymphoma)	0.170201	100.214	5.0354	0.181895	100.409	5.22337
Hematopoetic	HL-60	Hematopoietic (acute promyelocytic leukemia )	2.83538	103.552	2.44686	1.23828	79.6374	2.45306
Hematopoetic	Hs-445	Hematopoietic (Hodgkin's lymphoma)	0.241074	57.6667	2.75746	0.140815	58.3235	3.21559
Hematopoetic	Jurkat	Hematopoietic (T cell leukemia)	0.174688	94.4587	4.90795	0.165361	96.0616	5.13709
Hematopoetic	K-562	Hematopoietic (chronic myelogenous leukemia (CML)	0.195779	30.9402	0.29791	0.128799	19.364	0.606877
Hematopoetic	Kasumi-1	Acute Myeloblastic Leukemia	0.388257	63.4637	2.70396	0.592326	82.2144	2.97647
Hematopoetic	MOLT-4	Hematopoietic (acute T lymphoblastic leukaemia)	0.189175	65.2367	3.11865	0.19204	64.4341	3.3244
Hematopoetic	MV-4-11	Hematopoietic (acute myelogenous leukemia)	0.438952	74.3136	2.96842	0.47768	83.5159	3.71529
Hematopoetic	NALM-6	Hematopoietic (B cell precursor leukemia)	0.321976	66.2935	2.94955	0.386094	72.0346	3.27885
Hematopoetic	NAMALWA	Hematopoietic (Human Burkitt's Lymphoma)	0.158141	88.235	4.31791	0.153659	89.1226	4.69399
Hematopoetic	NCI-H929	Hematopoietic (B lymphoblast)	0.236145	31.2284	1.2205	0.219952	32.3694	1.25777
Hematopoetic	OCI-LY7	Hematopoietic (lymphoma)	0.14963	99.529	5.39509	0.169112	99.9865	5.28437
Hematopoetic	Raji	Hematopoietic ( Burkitt's lymphoma )	0.444674	80.3759	3.20841	0.438804	78.4943	3.27667
Hematopoetic	RPMI-8226	Hematopoietic (myeloma)	0.160079	60.9125	2.94108	0.117624	64.8737	3.52788
Hematopoetic	SU-DHL-4	Hematopoietic (B lymphocyte)	0.509739	99.939	4.08408	0.525359	99.9451	4.03488
Hematopoetic	SU-DHL-6	Hematopoietic (B cell lymphoma)	0.290608	100.718	4.75529	0.363197	100.73	4.56381
Hematopoetic	SU-DHL-10	Hematopoietic (B lymphocyte)	0.132484	100.834	5.37248	0.120603	101.109	5.56351
Hematopoetic	SUP-B15	Hematopoietic (Lymphoblastic leukemia)	0.401651	100.027	4.21395	0.538225	100.375	4.01843
Solid	143b	Sarcoma	0.625582	63.8362	2.0038	0.136349	40.1382	2.17992
Solid	786-0	Renal cancer	0.130572	24.3152	1.05339	0.202768	29.7632	1.17563
Solid	A204	rhabdomyosarcoma	0.243172	34.8872	1.37395	0.442085	69.6246	2.13795
Solid	A375	Melanoma	0.373315	29.0829	1.1422	0.370304	30.2492	1.15657
Solid	A498	Renal cancer	0.118299	46.3492	2.287	0.11926	53.819	2.84982
Solid	A549	Lung (carcinoma; non-small cell lung cancer)	0.236921	81.5297	3.91998	0.148828	81.9786	4.28982
Solid	A673	Sarcoma	0.367415	57.6787	2.29469	0.458211	63.6919	2.61791
Solid	A2058	Skin cancer	1.13479	6.18135	-0.07671	1.17135	18.7431	0.606026
Solid	A2780	Ovarian cancer	0.135097	70.8859	3.8793	0.125264	72.6168	4.01689
Solid	AU565	Breast cancer	0.26595	84.4542	2.81702	0.115884	58.2525	2.56914
Solid	BT-474	Breast cancer		-0.998777	-0.116157	0.383372	2.47905	-0.00618006
Solid	BT-483	Breast cancer	0.287069	6.12525	0.218539	0.344803	12.8971	0.565605
Solid	BxPC-3	Pancreatic cancer	0.232535	30.7906	1.46059	0.265185	35.0807	1.59103
Solid	CaCo-2	Colorectal cancer	1.19669	22.1116	0.0699238	1.33187	35.7809	0.625679
Solid	CAL-27	Head and Neck cancer (tongue)	2.63374	23.2843	-0.0507421	3.71519	36.5586	0.81279
Solid	COLO 205	Colorectal cancer	0.133648	49.7678	2.40386	0.162483	54.5013	2.7946
Solid	COLO-824	Breast cancer	24.1812	29.1566	-0.0627524	0.0670829	9.32282	0.211878
Solid	DU-145	Prostate cancer	0.299546	33.1989	1.47908	0.37157	39.6982	2.02824
Solid	EFM-19	Breast cancer	16.0702	29.0086	0.509686	0.00152836	2.71885	0.332154
Solid	FADU	Pharyngeal cancer	0.0668598	49.8116	2.87617	0.0834398	53.8454	3.24814
Solid	HCC38	Breast cancer	0.370944	9.66794	0.125133	0.239955	6.45882	0.166018
Solid	HCC1143	Breast cancer	0.135172	19.7853	0.950676	0.131227	22.3739	1.09471
Solid	HCC1187	Breast cancer	0.317109	31.7569	1.38445	0.233275	34.6578	1.42634
Solid	HCC1395	Breast cancer	0.157365	33.1278	1.08181	0.136173	33.2141	1.23931
Solid	HCC1419	Breast cancer	0.0716413	5.81559	0.249306	0.0440737	8.5158	0.480834
Solid	HCC1500	Breast cancer	5.84642	55.1703	0.82039	0.360902	28.9907	1.43571
Solid	HCC1569	Breast cancer	34.0214	26.5951	-1.27472	1.06331e-10	-3.0376	-0.332614
Solid	HCC1806	Breast cancer	2.32259	56.7515	0.996203	0.369868	33.9401	1.40537
Solid	HCC1937	Breast cancer	0.136569	40.0198	1.11953	0.211994	23.5702	1.04701
Solid	HCC1954	Breast cancer	0.138139	21.9243	1.08348	0.189026	22.056	1.13328
Solid	HCT-116	Colorectal cancer	0.247723	86.2295	4.13349	0.274214	86.4405	3.77932
Solid	Hep 3B2.1-7	Liver cancer	0.129849	23.7252	1.21014	0.159527	37.1087	2.03076
Solid	HepG2	Liver cancer	0.182211	19.2005	0.702034	0.126265	28.2302	1.25445
Solid	HT-29	Colorectal cancer	0.378856	46.4686	1.8873	0.429409	49.4675	2.09176
Solid	HT-1080	Fibrosarcoma	0.564713	77.7162	3.03185	0.397287	80.2427	3.42848
Solid	KHOS/NP	Sarcoma (osteosarcoma )	0.270937	32.8264	1.43027	0.34045	35.8793	1.80149
Solid	LoVo	Colorectal cancer	0.0724541	61.3014	3.7027	0.0655456	62.2497	3.717
Solid	Malme-3M	Melanoma	31.9543	29.7861	-1.40761	3.29661	-1.60887	-0.568743
Solid	MCF7	Breast cancer	0.137666	54.4507	2.42927	0.127415	48.2765	2.47877
Solid	MDA-MB-157	Breast cancer	0.103455	31.4359	1.77378	0.204485	31.7329	1.44932
Solid	MDA-MB-231	Breast cancer	0.616064	32.9748	0.923101	0.39125	33.7158	1.38248
Solid	MDA-MB-435S	Breast cancer	21.9061	32.1622	0.0227437	0.889803	14.2019	0.594927
Solid	MDA-MB-436	Breast cancer	0.284138	28.7947	1.32589	0.336112	31.6065	1.39888
Solid	MDA-MB-453	Breast cancer	0.187859	42.708	0.826622	0.123617	26.813	1.4711
Solid	MDA-MB-468	Breast cancer	0.22183	60.3024	2.84902	0.205916	64.4842	3.3666
Solid	MFM-223	Breast cancer	0.120576	22.4937	1.12097	0.128193	28.5362	1.5555
Solid	MG-63	Osteosarcoma	4.84686	55.5296	0.59488	0.205542	24.7083	1.19184
Solid	MIA PaCa-2	Pancreatic cancer (carcinoma )	0.153603	53.124	2.5569	0.173401	59.274	3.0697
Solid	NCI-H460	Lung (carcinoma; large cell lung cancer)	0.131842	64.8563	3.51788	0.103191	66.3229	3.51127
Solid	NCI-H1734	Lung (adenocarcinoma; non-small cell lung cancer)	0.247783	62.4534	2.42741	0.150056	53.7438	2.70841
Solid	NCI-H2122	Lung cancer (stage 4, adenocarcinoma; non-small cell lung cancer)	0.137292	71.8245	3.72906	0.128219	73.667	3.83182
Solid	NCI-H2444	Lung (non-small cell lung cancer)	28.2577	15.6964	-0.448752	21.8703	7.0994	-0.25899
Solid	OVCAR-3	Ovarian cancer	0.376579	59.4556	2.44053	0.262132	54.8716	2.80812
Solid	PANC-1	Pancreatic cancer	0.304344	60.7591	2.73135	0.197581	57.2651	2.85639
Solid	PC-3	Prostate cancer	0.377253	15.5177	0.270163	0.389391	30.4989	1.26557
Solid	PC-9	Lung cancer	0.179171	67.0768	3.36999	0.202199	71.963	3.52796
Solid	RL95-2	Endometrial cancer	0.123497	45.5574	2.38206	0.113587	55.5884	3.17236
Solid	RPMI-2650	Head and Neck cancer	0.123982	45.628	2.3414	0.127169	50.2161	2.55525
Solid	SJSA-1	Sarcoma	7.99739	36.318	0.461925	0.533309	20.5199	0.652813
Solid	SK-BR-3	Breast cancer	3.10481	70.3532	0.983645	0.299075	13.49	0.45956
Solid	SK-ES-1	Sarcoma	0.307397	33.9468	1.23633	0.358401	42.6604	1.83985
Solid	SK-HEP-1	Liver cancer	0.281391	60.0793	2.72178	0.300658	65.9289	3.0159
Solid	SK-MEL-28	Melanoma	1.13196	17.9725	-2.29837		-3.99751	-0.439424
Solid	SK-N-AS	Neuroblastoma	13.3778	30.5963	-0.0789945	0.325502	12.6337	0.438283
Solid	SK-NEP-1	Renal carcinoma	0.361271	36.6324	1.21548	0.367606	43.2762	1.65644
Solid	SK-OV-3	Ovarian cancer	1.92615	66.9671	1.19543	2.19739	102.226	1.46638
Solid	SUM190PT	Breast cancer	0.595689	77.1811	2.69473	0.101035	57.4603	3.03498
Solid	SW48	Colorectal cancer	0.368373	11.527	0.0636925	0.37967	20.7149	0.571743
Solid	SW480	Colorectal cancer	0.337957	20.8293	0.90151	0.332597	20.3119	0.763409
Solid	SW620	Colorectal cancer	0.409657	93.9964	4.08344	0.612505	143.572	5.13158
Solid	T47D	Breast duct cancer	0.180133	26.5171	1.4083	0.186447	33.6508	1.51288
Solid	T.Tn	Esophagus cancer	0.347463	65.7525	2.25526	0.355633	56.173	2.33258
Solid	TC-71	Sarcoma	0.131372	79.9987	4.22772	0.151198	81.4612	4.31858
Solid	U-2 OS	Sarcoma	0.361824	55.0445	1.79773	0.379114	53.4125	2.11902
Solid	U-87-MG	Brain cancer(Gliomas)	0.983543	24.252	0.820745	0.759272	24.0045	0.679761
Solid	U-118-MG	Brain cancer	6.29637	18.1456	-0.23949	1.08939	11.5834	0.404638
Solid	ZR-75-30	Breast cancer	0.132688	23.1327	1.04104	0.151395	27.9428	1.35427
Normal	HK-2	kidney epithelial	0.373208	11.6352	0.199907	0.391929	18.9247	0.603508
Normal	HL-7702	Liver hepatocytes	0.128035	55.3081	2.92878	0.117309	63.6241	3.22772
Normal	HUVEC	Umbilical vein endothelial cells	19.1335	97.577	0.689267	26.5426	45.1647	0.154091
