## Supplemental Table 2 for "Targeting aggressive B-cell lymphomas through pharmacological activation of the mitochondrial protease OMA1"

### Sheet: DLBCL lines
		Activity of BTM-3528 and BTM-3566 in B-cell Lymphoma
						Potency, mM
		Cell Line	Tumor Type	COO Subtype	CCC Subtype	BTM-3528	BTM-3566
		BJAB	B-Cell - Lymphoma	GCB		0.26	0.44
		Su-DHL-2	B-Cell - Lymphoma	ABC		0.288
		SU-DHL 4	B-Cell - Lymphoma	GCB	BCR	0.177	0.179
		SU-DHL 6	B-Cell - Lymphoma	GCB	BCR	0.136	0.119
		SU-DHL 8	B-Cell - Lymphoma	ABC		0.9
		SU-DHL 10	B-Cell - Lymphoma	GCB		0.136	0.116
		DOHH-2	B-Cell - Lymphoma	GCB		0.288	0.36
		Farage	B-Cell - Lymphoma	GCB			0.89
		HT	B-Cell - Lymphoma	GCB			0.72
		OCI-Ly1	B-Cell - Lymphoma	GCB	BCR	0.179	0.166
		OCI-Ly3	B-Cell - Lymphoma	ABC	BCR	0.68
		OCI-Ly7	B-Cell - Lymphoma	Type 3		0.146	0.166
		Pfeiffer	B-Cell - Lymphoma	GCB	OxPhos	0.187	0.173
		Toledo	B-Cell - Lymphoma	GCB		1.45	0.68
		WSU-DLCL-2	B-Cell - Lymphoma	GCB		0.83
		Daudi	Burkitt's Lymphoma			0.288	0.197
		Namalwa	Burkitt's Lymphoma			0.187	0.173
		Raji	Burkitt's Lymphoma			0.574	0.554
