## Supplemental Table 3 for "Targeting aggressive B-cell lymphomas through pharmacological activation of the mitochondrial protease OMA1"

### Sheet: Supplemental Table 3_Crown Scre
Crown Cell lines	CCLE_Name	CCLE_Label	Tissue Origin[CCLE]	Histology[CCLE]	Hist Subtype1[CCLE]	BTM-3528, IC50 (μM)	BTM-3528, % Inhibition	AUCs
22RV1	22RV1	22RV1_PROSTATE	Prostate	carcinoma	NS	0.43	0.6815	2.51815
143B	143B	143B_BONE	Bone	osteosarcoma	NS	30	0.1579	3.99334
769P	769P	769P_KIDNEY	Kidney	carcinoma	clear_cell_renal_cell_carcinoma	1.04	0.8028	2.79518
786O	786O	786O_KIDNEY	Kidney	carcinoma	clear_cell_renal_cell_carcinoma	1.15	0.7109	3.04889
5637	5637	5637_URINARY_TRACT	Bladder	carcinoma	NS	0.49	0.6806	2.80603
8305C	8305C	8305C_THYROID	Esophagus	carcinoma	anaplastic_carcinoma	30	0.2755	3.91397
8505C	8505C	8505C_THYROID	Esophagus	carcinoma	anaplastic_carcinoma	30	0.2216	3.7771
A3/KAW	A3KAW	A3KAW_HAEMATOPOIETIC_AND_LYMPHOID_TISSUE	Blood	Missing	Missing	0.29	0.9934	2.14348
A172	A172	A172_CENTRAL_NERVOUS_SYSTEM	Brain&Nerves	glioma	astrocytoma_Grade_IV	30	0.4129	3.28771
A204	A204	A204_SOFT_TISSUE	Lung	rhabdoid_tumour	NS	30	0.3777	3.6591
A253	A253	A253_SALIVARY_GLAND	Submaxillary gland	carcinoma	mucoepidermoid_carcinoma	30	0.5727	3.31963
A375	A375	A375_SKIN	Skin	malignant_melanoma	NS	30	0.5211	3.4159
A427	Missing	Missing	Lung	Missing	Missing	30	0.3555	3.58544
A431	Missing	Missing	Prostate	Missing	Missing	1.15	0.6683	2.96315
A498	A498	A498_KIDNEY	Kidney	carcinoma	renal_cell_carcinoma	0.86	0.8118	2.7694
A549	A549	A549_LUNG	Lung	carcinoma	non_small_cell_carcinoma	1.04	0.7614	2.87176
A673	A673	A673_BONE	Muscle	Ewings_sarcoma-peripheral_primitive_neuroectodermal_tumour	NS	0.68	0.7434	2.783
A875	Missing	Missing	Skin	Missing	Missing	30	0.1068	3.83824
A2058	A2058	A2058_SKIN	Skin	malignant_melanoma	NS	30	0.2909	3.6398
A2780	A2780	A2780_OVARY	Ovary	carcinoma	adenocarcinoma	0.4	0.6948	2.42968
A2780CIS	Missing	Missing	Ovary	Missing	Missing	0.54	0.6404	2.68187
ACHN	ACHN	ACHN_KIDNEY	Kidney	carcinoma	renal_cell_carcinoma	0.79	0.7605	2.83365
AGS	AGS	AGS_STOMACH	Stomach/Gastric	carcinoma	adenocarcinoma	30	0.2818	3.63287
AMO1	AMO1	AMO1_HAEMATOPOIETIC_AND_LYMPHOID_TISSUE	Blood	lymphoid_neoplasm	plasma_cell_myeloma	1.48	0.5029	3.33412
AN3CA	AN3CA	AN3CA_ENDOMETRIUM	Uterus	carcinoma	adenocarcinoma	30	0.3567	3.87726
ARH77	Missing	Missing	Blood	Missing	Missing	30	0.5036	3.21572
ASH3	Missing	Missing	Esophagus	Missing	Missing	30	0.4768	3.40729
ASPC1	ASPC1	ASPC1_PANCREAS	Pancreas	carcinoma	ductal_carcinoma	30	0.3471	3.59332
AU565	AU565	AU565_BREAST	Breast	carcinoma	NS	10.06	0.8439	3.5093
BT20	BT20	BT20_BREAST	Breast	carcinoma	ductal_carcinoma	30	0.4655	3.20054
BT474	BT474	BT474_BREAST	Breast	carcinoma	ductal_carcinoma	30	0.1628	3.90031
BT483	BT483	BT483_BREAST	Breast	carcinoma	ductal_carcinoma	30	0.204	3.43003
BT549	BT549	BT549_BREAST	Breast	carcinoma	ductal_carcinoma	0.45	0.5625	2.94799
BXPC3	BXPC3	BXPC3_PANCREAS	Pancreas	carcinoma	ductal_carcinoma	0.54	0.6819	2.97208
C33A	Missing	Missing	Uterus	Missing	Missing	30	0.3493	3.70073
C42	Missing	Missing	Prostate	Missing	Missing	30	0.4507	3.61093
C6661	Missing	Missing	Muscle	Missing	Missing	30	0.362	3.15167
CA46	CA46	CA46_HAEMATOPOIETIC_AND_LYMPHOID_TISSUE	Blood	lymphoid_neoplasm	Burkitt_lymphoma	0.6	0.9188	2.53534
CACO2	Missing	Missing	Colorectum	Missing	Missing	30	0.2545	3.76635
CADOES1	CADOES1	CADOES1_BONE	Bone	Ewings_sarcoma-peripheral_primitive_neuroectodermal_tumour	NS	0.21	0.8369	2.46942
CAKI2	CAKI2	CAKI2_KIDNEY	Kidney	carcinoma	clear_cell_renal_cell_carcinoma	30	0.4541	3.53357
CAL27	CAL27	CAL27_UPPER_AERODIGESTIVE_TRACT	Tongue	carcinoma	squamous_cell_carcinoma	3.95	0.6232	3.17168
CAL51	CAL51	CAL51_BREAST	Breast	carcinoma	NS	1.68	0.732	2.94059
CAL120	CAL120	CAL120_BREAST	Breast	carcinoma	NS	30	0.4751	3.4102
CALU1	CALU1	CALU1_LUNG	Lung	carcinoma	squamous_cell_carcinoma	1.04	0.6593	2.86198
CALU3	CALU3	CALU3_LUNG	Lung	carcinoma	adenocarcinoma	1.75	0.6515	3.22197
CALU6	CALU6	CALU6_LUNG	Lung	carcinoma	undifferentiated_carcinoma	30	0.5382	3.21354
CAMA1	CAMA1	CAMA1_BREAST	Breast	carcinoma	NS	0.69	0.5472	2.90444
CAOV3	CAOV3	CAOV3_OVARY	Ovary	carcinoma	adenocarcinoma	30	0.2709	3.6511
CAPAN1	CAPAN1	CAPAN1_PANCREAS	Pancreas	carcinoma	ductal_carcinoma	30	0.2558	3.82483
CAPAN2	CAPAN2	CAPAN2_PANCREAS	Pancreas	carcinoma	ductal_carcinoma	30	0.3818	3.27793
CASKI	Missing	Missing	Uterus	Missing	Missing	30	0.325	4.349
CCK81	CCK81	CCK81_LARGE_INTESTINE	Colorectum	carcinoma	adenocarcinoma	0.32	0.696	2.39748
CCRFCEM	Missing	Missing	Blood	Missing	Missing	0.58	0.8432	2.56474
CFPAC1	CFPAC1	CFPAC1_PANCREAS	Pancreas	carcinoma	ductal_carcinoma	30	0.2341	3.56073
COC1	Missing	Missing	Ovary	Missing	Missing	1.32	0.6092	2.94684
COC1/DDP	Missing	Missing	Ovary	Missing	Missing	30	0.5422	3.32765
COLO205	COLO205	COLO205_LARGE_INTESTINE	Colorectum	carcinoma	adenocarcinoma	1.14	0.6057	3.07087
COLO320DM	Missing	Missing	Colorectum	Missing	Missing	0.49	0.7292	2.73464
COV644	COV644	COV644_OVARY	Ovary	carcinoma	NS	30	0.3157	3.68675
D283MED	D283MED	D283MED_CENTRAL_NERVOUS_SYSTEM	Brain&Nerves	primitive_neuroectodermal_tumour-medulloblastoma	NS	30	0.2753	3.28125
DAOY	DAOY	DAOY_CENTRAL_NERVOUS_SYSTEM	Brain&Nerves	primitive_neuroectodermal_tumour-medulloblastoma	NS	30	0.5905	3.13813
DAUDI	DAUDI	DAUDI_HAEMATOPOIETIC_AND_LYMPHOID_TISSUE	Blood	lymphoid_neoplasm	Burkitt_lymphoma	0.81	0.9937	2.42224
DETROIT562	DETROIT562	DETROIT562_UPPER_AERODIGESTIVE_TRACT	Pharynx	carcinoma	NS	30	0.5088	3.5443
DLD1	DLD1	DLD1_LARGE_INTESTINE	Colorectum	carcinoma	adenocarcinoma	0.42	0.8193	2.41239
DMS53	DMS53	DMS53_LUNG	Lung	carcinoma	small_cell_carcinoma	1.07	0.8518	3.01474
DMS79	DMS79	DMS79_LUNG	Lung	carcinoma	small_cell_carcinoma	30	0.0716	4.09131
DMS114	DMS114	DMS114_LUNG	Lung	carcinoma	small_cell_carcinoma	30	0.4848	3.56411
DOHH2	DOHH2	DOHH2_HAEMATOPOIETIC_AND_LYMPHOID_TISSUE	Blood	lymphoid_neoplasm	diffuse_large_B_cell_lymphoma	0.31	0.9999	2.11723
DOTC24510	Missing	Missing	Uterus/Cervix	Missing	Missing	30	0	3.90054
DU145	DU145	DU145_PROSTATE	Prostate	carcinoma	NS	0.85	0.6637	2.99105
DU4475	DU4475	DU4475_BREAST	Breast	carcinoma	ductal_carcinoma	0.32	0.922	2.80282
DV90	DV90	DV90_LUNG	Lung	carcinoma	adenocarcinoma	30	0.4809	3.10191
EBC1	EBC1	EBC1_LUNG	Lung	carcinoma	squamous_cell_carcinoma	30	0.4221	3.46929
EFM192A	EFM192A	EFM192A_BREAST	Breast	carcinoma	NS	0.52	0.4939	2.82452
EJM	EJM	EJM_HAEMATOPOIETIC_AND_LYMPHOID_TISSUE	Blood	lymphoid_neoplasm	plasma_cell_myeloma	3	0.4812	3.16979
EOL1	EOL1	EOL1_HAEMATOPOIETIC_AND_LYMPHOID_TISSUE	Blood	haematopoietic_neoplasm	acute_myeloid_leukaemia	0.74	0.9443	2.64506
ES2	ES2	ES2_OVARY	Ovary	carcinoma	clear_cell_carcinoma	30	0.4422	3.74817
FADU	FADU	FADU_UPPER_AERODIGESTIVE_TRACT	Pharynx	carcinoma	squamous_cell_carcinoma	0.38	0.6282	2.89554
FTC133	FTC133	FTC133_THYROID	Esophagus	carcinoma	follicular_carcinoma	0.84	0.6341	2.9033
G292CLONEA141B1	G292CLONEA141B1	G292CLONEA141B1_BONE	Bone	bone	osteosarcoma	1.86	0.7698	3.04891
GRANTA519	GRANTA519	GRANTA519_HAEMATOPOIETIC_AND_LYMPHOID_TISSUE	Blood	lymphoid_neoplasm	mantle_cell_lymphoma	1	0.7242	3.15849
GTL16	Missing	Missing	Stomach/Gastric	Missing	Missing	30	0.5464	3.17564
H4	H4	H4_CENTRAL_NERVOUS_SYSTEM	Brain&Nerves	glioma	NS	0.73	0.7053	2.60367
HBL1	Missing	Missing	Blood	Missing	Missing	0.71	0.9183	2.74723
HCC38	HCC38	HCC38_BREAST	Breast	carcinoma	ductal_carcinoma	30	0.4265	3.92931
HCC78	HCC78	HCC78_LUNG	Lung	carcinoma	adenocarcinoma	0.41	0.6186	2.85668
HCC94	Missing	Missing	Uterus	Missing	Missing	0.82	0.6714	2.92491
HCC827	HCC827	HCC827_LUNG	Lung	carcinoma	adenocarcinoma	30	0.6374	3.07881
HCC1187	HCC1187	HCC1187_BREAST	Breast	carcinoma	ductal_carcinoma	30	0.3008	3.62832
HCC1428	HCC1428	HCC1428_BREAST	Breast	carcinoma	NS	30	0.4755	3.87741
HCC1500	HCC1500	HCC1500_BREAST	Breast	carcinoma	ductal_carcinoma	30	0.4532	3.27261
HCC1569	HCC1569	HCC1569_BREAST	Breast	carcinoma	metaplastic_carcinoma	30	0.2744	3.90333
HCC1806	HCC1806	HCC1806_BREAST	Breast	carcinoma	ductal_carcinoma	30	0.6001	3.39451
HCC1937	HCC1937	HCC1937_BREAST	Breast	carcinoma	ductal_carcinoma	30	0.5029	3.35991
HCC1954	HCC1954	HCC1954_BREAST	Breast	carcinoma	ductal_carcinoma	30	0.5077	3.43815
HCC2218	HCC2218	HCC2218_BREAST	Breast	carcinoma	ductal_carcinoma	30	0.3343	3.47538
HCC2935	HCC2935	HCC2935_LUNG	Lung	carcinoma	non_small_cell_carcinoma	30	0.2015	3.48857
HCC4006	HCC4006	HCC4006_LUNG	Lung	carcinoma	adenocarcinoma	0.46	0.607	2.71376
HCCC9810	Missing	Missing	Liver	Missing	Missing	30	0.2603	3.63527
HCCLM3	Missing	Missing	Liver	Missing	Missing	30	0.2979	3.8659
HCT8	HCT8	HCT8_LARGE_INTESTINE	Colorectum	carcinoma	adenocarcinoma	0.77	0.7147	2.74452
HCT15	HCT15	HCT15_LARGE_INTESTINE	Colorectum	carcinoma	adenocarcinoma	0.3	0.8771	2.32407
HCT116	HCT116	HCT116_LARGE_INTESTINE	Colorectum	carcinoma	NS	0.92	0.8082	2.74393
HEC1A	HEC1A	HEC1A_ENDOMETRIUM	Uterus	carcinoma	adenocarcinoma	30	0.4357	3.28483
HEC1B	HEC1B	HEC1B_ENDOMETRIUM	Uterus	carcinoma	adenocarcinoma	0.55	0.5292	2.84872
HEL92.1.7	HEL9217	HEL9217_HAEMATOPOIETIC_AND_LYMPHOID_TISSUE	Blood	Missing	Missing	0.38	0.9458	2.34452
HELA	Missing	Missing	Uterus/Cervix	Missing	Missing	1.74	0.5551	3.1383
HELA229	Missing	Missing	Uterus/Cervix	Missing	Missing	30	0.4943	3.37425
HEP3B	Missing	Missing	Liver	Missing	Missing	30	0.5164	3.50441
HEPG2	HEPG2	HEPG2_LIVER	Liver	carcinoma	hepatocellular_carcinoma	30	0.17	4.23137
HEPG2/C3A	Missing	Missing	Liver	Missing	Missing	30	0.2383	4.01677
HGC27	HGC27	HGC27_STOMACH	Stomach/Gastric	carcinoma	undifferentiated_adenocarcinoma	0.51	0.9057	2.38601
HL60	HL60	HL60_HAEMATOPOIETIC_AND_LYMPHOID_TISSUE	Blood	haematopoietic_neoplasm	acute_myeloid_leukaemia	0.99	0.9026	2.69473
HLE	HLE	HLE_LIVER	Liver	carcinoma	hepatocellular_carcinoma	30	0.4648	3.29578
HLF	HLF	HLF_LIVER	Liver	carcinoma	hepatocellular_carcinoma	30	0.339	3.43265
HM7	Missing	Missing	Colorectum	Missing	Missing	30	0.4355	3.30531
HOS	HOS	HOS_BONE	Bone	osteosarcoma	NS	30	0.3646	3.45214
HPAC	HPAC	HPAC_PANCREAS	Pancreas	carcinoma	ductal_carcinoma	0.46	0.6463	2.976
HT3	Missing	Missing	Uterus/Cervix	Missing	Missing	30	0.4729	3.90799
HT29	HT29	HT29_LARGE_INTESTINE	Colorectum	carcinoma	adenocarcinoma	1.27	0.7137	3.14344
HT55	HT55	HT55_LARGE_INTESTINE	Colorectum	carcinoma	adenocarcinoma	30	0	4
HT1080	HT1080	HT1080_SOFT_TISSUE	Soft tissue	fibrosarcoma	NS	1.04	0.6842	3.06957
HT1376	HT1376	HT1376_URINARY_TRACT	Bladder	carcinoma	transitional_cell_carcinoma	30	0.2307	4.11446
HUCCT1	HUCCT1	HUCCT1_BILIARY_TRACT	Liver	carcinoma	NS	30	0.5119	3.23527
HUH1	HUH1	HUH1_LIVER	Liver	carcinoma	hepatocellular_carcinoma	30	0.3512	3.80935
HUH6CLONE5	Missing	Missing	Liver	Missing	Missing	30	0.4519	3.79293
HUH7	HUH7	HUH7_LIVER	Liver	carcinoma	hepatocellular_carcinoma	1.05	0.6134	3.10484
HUT78	HUT78	HUT78_HAEMATOPOIETIC_AND_LYMPHOID_TISSUE	Blood	lymphoid_neoplasm	mycosis_fungoides-Sezary_syndrome	0.63	0.7895	2.62356
HUTU80	HUTU80	HUTU80_SMALL_INTESTINE	Small Intestine	carcinoma	adenocarcinoma	0.86	0.8492	2.69143
IHH4	Missing	Missing	H&N/Esophagus	Missing	Missing	0.9	0.7752	2.78374
IM95M	Missing	Missing	Stomach/Gastric	Missing	Missing	0.78	0.4666	2.89886
IMR32	IMR32	IMR32_AUTONOMIC_GANGLIA	Brain&Nerves	neuroblastoma	NS	0.8	0.8411	2.92387
ISHIKAWA	Missing	ISHIKAWAHERAKLIO02ER_ENDOMETRIUM	Uterus	Missing	Missing	0.29	0.8251	2.44483
J82	J82	J82_URINARY_TRACT	Bladder	carcinoma	transitional_cell_carcinoma	1.11	0.6624	2.97831
JAR	Missing	Missing	Pharynx	Missing	Missing	0.67	0.8432	2.56627
JEG3	Missing	Missing	Placenta	Missing	Missing	1.08	0.5254	3.1978
JEKO1	JEKO1	JEKO1_HAEMATOPOIETIC_AND_LYMPHOID_TISSUE	Blood	lymphoid_neoplasm	mantle_cell_lymphoma	0.79	0.9978	2.58383
JHH1	JHH1	JHH1_LIVER	Liver	carcinoma	hepatocellular_carcinoma	30	0.294	4.03008
JHH4	JHH4	JHH4_LIVER	Liver	carcinoma	hepatocellular_carcinoma	1.5	0.7079	2.76579
JHH5	JHH5	JHH5_LIVER	Liver	carcinoma	hepatocellular_carcinoma	30	0.5652	3.56285
JHH6	JHH6	JHH6_LIVER	Liver	carcinoma	hepatocellular_carcinoma	30	0.6667	3.16027
JHH7	JHH7	JHH7_LIVER	Liver	carcinoma	hepatocellular_carcinoma	0.66	0.7946	2.67906
JIMT1	JIMT1	JIMT1_BREAST	Breast	carcinoma	ductal_carcinoma	30	0.377	3.62477
JJN3	JJN3	JJN3_HAEMATOPOIETIC_AND_LYMPHOID_TISSUE	Blood	lymphoid_neoplasm	plasma_cell_myeloma	1.34	0.908	2.92045
JURKAT	JURKAT	JURKAT_HAEMATOPOIETIC_AND_LYMPHOID_TISSUE	Blood	lymphoid_neoplasm	acute_lymphoblastic_T_cell_leukaemia	0.64	0.8677	2.52294
JVM2	JVM2	JVM2_HAEMATOPOIETIC_AND_LYMPHOID_TISSUE	Blood	lymphoid_neoplasm	chronic_lymphocytic_leukaemia-small_lymphocytic_lymphoma	0.73	0.8246	2.73233
JVM3	JVM3	JVM3_HAEMATOPOIETIC_AND_LYMPHOID_TISSUE	Blood	lymphoid_neoplasm	chronic_lymphocytic_leukaemia-small_lymphocytic_lymphoma	0.27	0.9018	2.19734
JVM13	Missing	Missing	Blood	Missing	Missing	0.39	0.7825	2.6231
K562	K562	K562_HAEMATOPOIETIC_AND_LYMPHOID_TISSUE	Blood	haematopoietic_neoplasm	blast_phase_chronic_myeloid_leukaemia	0.57	0.5613	2.94433
KARPAS299	KARPAS299	KARPAS299_HAEMATOPOIETIC_AND_LYMPHOID_TISSUE	Blood	lymphoid_neoplasm	anaplastic_large_cell_lymphoma	30	0.6969	3.12818
KARPAS422	KARPAS422	KARPAS422_HAEMATOPOIETIC_AND_LYMPHOID_TISSUE	Blood	lymphoid_neoplasm	diffuse_large_B_cell_lymphoma	0.78	0.9997	2.5741
KASUMI1	KASUMI1	KASUMI1_HAEMATOPOIETIC_AND_LYMPHOID_TISSUE	Blood	haematopoietic_neoplasm	acute_myeloid_leukaemia	1.09	0.4321	2.92953
KATOIII	KATOIII	KATOIII_STOMACH	Stomach/Gastric	carcinoma	adenocarcinoma	30	0.4589	3.20196
KG1	KG1	KG1_HAEMATOPOIETIC_AND_LYMPHOID_TISSUE	Blood	haematopoietic_neoplasm	acute_myeloid_leukaemia	1.05	0.5209	3.33335
KHOS/NP	Missing	Missing	Bone	Missing	Missing	30	0.4449	3.36933
KMH2	KMH2	KMH2_HAEMATOPOIETIC_AND_LYMPHOID_TISSUE	Blood	lymphoid_neoplasm	Hodgkin_lymphoma	1.44	0.4562	3.27981
KMS11	KMS11	KMS11_HAEMATOPOIETIC_AND_LYMPHOID_TISSUE	Blood	lymphoid_neoplasm	plasma_cell_myeloma	0.63	0.7601	2.68472
KP4	KP4	KP4_PANCREAS	Pancreas	carcinoma	ductal_carcinoma	0.53	0.6169	2.83824
KPL4	Missing	Missing	Breast	Missing	Missing	0.25	0.9074	2.05999
KU812	KU812	KU812_HAEMATOPOIETIC_AND_LYMPHOID_TISSUE	Blood	haematopoietic_neoplasm	chronic_myeloid_leukaemia	30	0.3379	3.90946
KYSE70	KYSE70	KYSE70_OESOPHAGUS	Esophagus	carcinoma	squamous_cell_carcinoma	0.46	0.7008	2.71954
KYSE150	KYSE150	KYSE150_OESOPHAGUS	Esophagus	carcinoma	squamous_cell_carcinoma	0.75	0.9994	2.38083
KYSE270	KYSE270	KYSE270_OESOPHAGUS	Esophagus	carcinoma	squamous_cell_carcinoma	4.78	0.9993	3.05827
KYSE410	KYSE410	KYSE410_OESOPHAGUS	Esophagus	carcinoma	squamous_cell_carcinoma	301	0.4389	3.51419
L82	Missing	Missing	Blood	Missing	Missing	3.78	0.6545	2.94023
L363	L363	L363_HAEMATOPOIETIC_AND_LYMPHOID_TISSUE	Blood	lymphoid_neoplasm	plasma_cell_myeloma	0.88	0.7057	2.93265
LI7	LI7	LI7_LIVER	Liver	carcinoma	hepatocellular_carcinoma	0.85	0.8804	2.61895
LN18	LN18	LN18_CENTRAL_NERVOUS_SYSTEM	Brain&Nerves	glioma	astrocytoma_Grade_IV	0.52	0.8485	2.77349
LN229	LN229	LN229_CENTRAL_NERVOUS_SYSTEM	Brain&Nerves	glioma	astrocytoma_Grade_IV	30	0.3532	3.58767
LNCAPCLONEFGC	LNCAPCLONEFGC	LNCAPCLONEFGC_PROSTATE	Prostate	carcinoma	adenocarcinoma	0.18	0.7607	2.48359
LOVO	LOVO	LOVO_LARGE_INTESTINE	Colorectum	carcinoma	adenocarcinoma	30	0.3423	3.15853
LP1	LP1	LP1_HAEMATOPOIETIC_AND_LYMPHOID_TISSUE	Blood	lymphoid_neoplasm	plasma_cell_myeloma	0.49	0.7736	2.70979
LS123	LS123	LS123_LARGE_INTESTINE	Colorectum	carcinoma	adenocarcinoma	30	0.12	3.99555
LS174T	Missing	Missing	Colorectum	Missing	Missing	30	0.1118	4.20231
LS180	LS180	LS180_LARGE_INTESTINE	Colorectum	carcinoma	adenocarcinoma	30	0.1621	3.58743
LS411N	LS411N	LS411N_LARGE_INTESTINE	Colorectum	carcinoma	adenocarcinoma	0.7	0.5844	2.91505
LS513	LS513	LS513_LARGE_INTESTINE	Colorectum	carcinoma	adenocarcinoma	0.7	0.5829	2.96772
LS1034	LS1034	LS1034_LARGE_INTESTINE	Colorectum	carcinoma	adenocarcinoma	30	0.4527	3.2858
M059K	M059K	M059K_CENTRAL_NERVOUS_SYSTEM	Brain&Nerves	glioma	astrocytoma_Grade_IV	1.66	0.7367	3.15774
MC/CAR	Missing	Missing	Blood	Missing	Missing	3.28	0.5469	3.39539
MCF7	MCF7	MCF7_BREAST	Breast	carcinoma	NS	30	0.4404	3.75677
MDAMB231	MDAMB231	MDAMB231_BREAST	Breast	carcinoma	NS	30	0.2822	4.09122
MDAMB415	MDAMB415	MDAMB415_BREAST	Breast	carcinoma	NS	30	0.2678	3.49454
MDAMB436	MDAMB436	MDAMB436_BREAST	Breast	carcinoma	NS	30	0.5472	3.32556
MDAMB453	MDAMB453	MDAMB453_BREAST	Breast	carcinoma	NS	30	0.6043	3.2619
MDAMB468	MDAMB468	MDAMB468_BREAST	Breast	carcinoma	NS	0.52	0.8439	2.52634
ME180	Missing	Missing	Uterus	Missing	Missing	0.55	0.7752	2.64557
MEG01	MEG01	MEG01_HAEMATOPOIETIC_AND_LYMPHOID_TISSUE	Blood	haematopoietic_neoplasm	blast_phase_chronic_myeloid_leukaemia	1.56	0.5847	3.21562
MESSA	MESSA	MESSA_SOFT_TISSUE	Uterus	sarcoma	NS	0.49	0.6964	2.66748
MESSA/DX5	Missing	Missing	Uterus	Missing	Missing	0.34	0.9479	2.16588
MFE296	MFE296	MFE296_ENDOMETRIUM	Uterus	carcinoma	adenocarcinoma	30	0.5341	3.23691
MHCC97H	Missing	Missing	Liver	Missing	Missing	3.25	0.6059	3.29589
MIAPACA2	MIAPACA2	MIAPACA2_PANCREAS	Pancreas	carcinoma	ductal_carcinoma	2.89	0.6508	3.15314
MKN1	MKN1	MKN1_STOMACH	Stomach/Gastric	carcinoma	mixed_adenosquamous_carcinoma	2.93	0.5397	3.20761
MKN45	MKN45	MKN45_STOMACH	Stomach/Gastric	carcinoma	diffuse_adenocarcinoma	30	0.1451	3.53595
MKN74	MKN74	MKN74_STOMACH	Stomach/Gastric	carcinoma	tubular_adenocarcinoma	30	0.529	2.88547
ML2	Missing	Missing	Blood	Missing	Missing	0.46	0.928	2.35357
MM.1R	Missing	Missing	Blood	Missing	Missing	1.19	0.6001	3.16956
MM.1S	Missing	Missing	Blood	Missing	Missing	30	0.4783	3.46294
MOLM13	MOLM13	MOLM13_HAEMATOPOIETIC_AND_LYMPHOID_TISSUE	Blood	haematopoietic_neoplasm	acute_myeloid_leukaemia	0.87	0.7099	2.85288
MOLM16	MOLM16	MOLM16_HAEMATOPOIETIC_AND_LYMPHOID_TISSUE	Blood	haematopoietic_neoplasm	acute_myeloid_leukaemia	0.35	0.5241	2.72115
MOLP8	MOLP8	MOLP8_HAEMATOPOIETIC_AND_LYMPHOID_TISSUE	Blood	lymphoid_neoplasm	plasma_cell_myeloma	0.99	0.4902	3.26128
MOLT4	MOLT4	MOLT4_HAEMATOPOIETIC_AND_LYMPHOID_TISSUE	Blood	lymphoid_neoplasm	acute_lymphoblastic_T_cell_leukaemia	0.62	0.8073	2.69305
MS751	Missing	Missing	Uterus/Cervix	Missing	Missing	30	0.4585	3.52497
MSTO211H	MSTO211H	MSTO211H_PLEURA	Lung	mesothelioma	NS	0.55	0.7187	2.70195
MV411	MV411	MV411_HAEMATOPOIETIC_AND_LYMPHOID_TISSUE	Blood	haematopoietic_neoplasm	acute_myeloid_leukaemia	0.32	0.9393	2.43948
MX1	Missing	Missing	Breast	Missing	Missing	30	0.5303	2.91545
NALM6	NALM6	NALM6_HAEMATOPOIETIC_AND_LYMPHOID_TISSUE	Blood	lymphoid_neoplasm	acute_lymphoblastic_B_cell_leukaemia	0.7	0.7884	2.63673
NAMALWA	NAMALWA	NAMALWA_HAEMATOPOIETIC_AND_LYMPHOID_TISSUE	Blood	lymphoid_neoplasm	Burkitt_lymphoma	0.51	0.7101	2.74312
NAMALWACSN/70	Missing	Missing	Blood	Missing	Missing	0.49	0.9322	2.49066
NB4	NB4	NB4_HAEMATOPOIETIC_AND_LYMPHOID_TISSUE	Blood	haematopoietic_neoplasm	acute_myeloid_leukaemia	0.11	0.9994	1.62978
NCIH23	NCIH23	NCIH23_LUNG	Lung	carcinoma	non_small_cell_carcinoma	0.76	0.7598	2.843
NCIH69	NCIH69	NCIH69_LUNG	Lung	carcinoma	small_cell_carcinoma	30	0.2137	3.75274
NCIH82	NCIH82	NCIH82_LUNG	Lung	carcinoma	small_cell_carcinoma	0.76	0.9252	2.62057
NCIH146	NCIH146	NCIH146_LUNG	Lung	carcinoma	small_cell_carcinoma	30	0.3767	3.86224
NCIH187	Missing	Missing	Lung	Missing	Missing	0.33	0.3373	2.89119
NCIH209	NCIH209	NCIH209_LUNG	Lung	carcinoma	small_cell_carcinoma	30	0.4511	3.46959
NCIH226	NCIH226	NCIH226_LUNG	Lung	carcinoma	squamous_cell_carcinoma	2.08	0.7167	2.98203
NCIH292	NCIH292	NCIH292_LUNG	Lung	carcinoma	mucoepidermoid_carcinoma	30	0.5461	3.17211
NCIH322	NCIH322	NCIH322_LUNG	Lung	carcinoma	adenocarcinoma	0.29	0.8538	2.46272
NCIH358	NCIH358	NCIH358_LUNG	Lung	carcinoma	bronchioloalveolar_adenocarcinoma	0.38	0.6844	2.63775
NCIH441	NCIH441	NCIH441_LUNG	Lung	carcinoma	adenocarcinoma	30	0.2835	3.85253
NCIH446	NCIH446	NCIH446_LUNG	Lung	carcinoma	small_cell_carcinoma	30	0.5121	3.82731
NCIH460	NCIH460	NCIH460_LUNG	Lung	carcinoma	large_cell_carcinoma	30	0.4903	3.13061
NCIH508	NCIH508	NCIH508_LARGE_INTESTINE	Colorectum	carcinoma	adenocarcinoma	1.33	0.6291	3.07633
NCIH520	NCIH520	NCIH520_LUNG	Lung	carcinoma	squamous_cell_carcinoma	0.3	0.7645	2.3678
NCIH522	NCIH522	NCIH522_LUNG	Lung	carcinoma	non_small_cell_carcinoma	30	0.4466	3.12439
NCIH526	NCIH526	NCIH526_LUNG	Lung	carcinoma	small_cell_carcinoma	30	0.4457	3.59557
NCIH596	NCIH596	NCIH596_LUNG	Lung	carcinoma	mixed_adenosquamous_carcinoma	30	0.1624	3.80875
NCIH661	NCIH661	NCIH661_LUNG	Lung	carcinoma	large_cell_carcinoma	30	0.3971	3.4275
NCIH716	NCIH716	NCIH716_LARGE_INTESTINE	Colorectum	carcinoma	adenocarcinoma	1.57	0.7097	2.92546
NCIH727	NCIH727	NCIH727_LUNG	Lung	carcinoid-endocrine_tumour	NS	30	0.356	3.52653
NCIH747	NCIH747	NCIH747_LARGE_INTESTINE	Colorectum	carcinoma	adenocarcinoma	30	0.5544	3.19009
NCIH820	Missing	Missing	Lung	Missing	Missing	0.35	0.7869	2.40853
NCIH929	NCIH929	NCIH929_HAEMATOPOIETIC_AND_LYMPHOID_TISSUE	Blood	lymphoid_neoplasm	plasma_cell_myeloma	18.96	0.5989	3.31904
NCIH1048	NCIH1048	NCIH1048_LUNG	Lung	carcinoma	small_cell_carcinoma	30	0.6649	3.34673
NCIH1155	NCIH1155	NCIH1155_LUNG	Lung	carcinoma	large_cell_carcinoma	0.46	0.7914	2.54594
NCIH1299	NCIH1299	NCIH1299_LUNG	Lung	carcinoma	non_small_cell_carcinoma	0.78	0.8301	2.6794
NCIH1373	NCIH1373	NCIH1373_LUNG	Lung	carcinoma	adenocarcinoma	0.8	0.8574	2.657
NCIH1395	NCIH1395	NCIH1395_LUNG	Lung	carcinoma	adenocarcinoma	0.37	0.706	2.73901
NCIH1435	NCIH1435	NCIH1435_LUNG	Lung	carcinoma	non_small_cell_carcinoma	0.39	0.6183	2.71942
NCIH1437	NCIH1437	NCIH1437_LUNG	Lung	carcinoma	adenocarcinoma	0.31	0.7219	2.42223
NCIH1563	NCIH1563	NCIH1563_LUNG	Lung	carcinoma	adenocarcinoma	30	0.344	3.71217
NCIH1568	NCIH1568	NCIH1568_LUNG	Lung	carcinoma	non_small_cell_carcinoma	0.27	0.7117	2.37682
NCIH1573	NCIH1573	NCIH1573_LUNG	Lung	carcinoma	adenocarcinoma	0.46	0.6217	2.75932
NCIH1581	NCIH1581	NCIH1581_LUNG	Lung	carcinoma	large_cell_carcinoma	30	0.5404	3.10396
NCIH1648	NCIH1648	NCIH1648_LUNG	Lung	carcinoma	adenocarcinoma	30	0.5733	3.56202
NCIH1650	NCIH1650	NCIH1650_LUNG	Lung	carcinoma	bronchioloalveolar_adenocarcinoma	30	0.3326	4.13034
NCIH1651	NCIH1651	NCIH1651_LUNG	Lung	carcinoma	adenocarcinoma	0.86	0.6737	2.82626
NCIH1666	NCIH1666	NCIH1666_LUNG	Lung	carcinoma	bronchioloalveolar_adenocarcinoma	30	0.453	3.50586
NCIH1688	Missing	Missing	Lung	Missing	Missing	30	0.2972	3.56726
NCIH1703	NCIH1703	NCIH1703_LUNG	Lung	carcinoma	adenocarcinoma	0.36	0.731	2.33408
NCIH1781	NCIH1781	NCIH1781_LUNG	Lung	carcinoma	bronchioloalveolar_adenocarcinoma	30	0.3906	3.34211
NCIH1792	NCIH1792	NCIH1792_LUNG	Lung	carcinoma	adenocarcinoma	1.27	0.6885	3.10785
NCIH1838	NCIH1838	NCIH1838_LUNG	Lung	carcinoma	non_small_cell_carcinoma	30	0.3577	3.6208
NCIH1915	NCIH1915	NCIH1915_LUNG	Lung	carcinoma	large_cell_carcinoma	30	0.4221	3.33129
NCIH1975	NCIH1975	NCIH1975_LUNG	Lung	carcinoma	non_small_cell_carcinoma	30	0.2502	3.60074
NCIH1993	Missing	Missing	Lung	Missing	Missing	1.2	0.7876	2.99318
NCIH2009	NCIH2009	NCIH2009_LUNG	Lung	carcinoma	adenocarcinoma	4.84	0.5284	3.21517
NCIH2052	NCIH2052	NCIH2052_PLEURA	Lung	mesothelioma	NS	30	0.2753	3.91917
NCIH2087	NCIH2087	NCIH2087_LUNG	Lung	carcinoma	adenocarcinoma	30	0.5014	3.19179
NCIH2122	NCIH2122	NCIH2122_LUNG	Lung	carcinoma	adenocarcinoma	0.27	0.7262	2.44564
NCIH2170	NCIH2170	NCIH2170_LUNG	Lung	carcinoma	squamous_cell_carcinoma	0.5	0.7597	2.65127
NCIH2228	NCIH2228	NCIH2228_LUNG	Lung	carcinoma	adenocarcinoma	0.61	0.5412	2.95609
NCIH2452	NCIH2452	NCIH2452_PLEURA	Lung	mesothelioma	NS	30	0.3971	3.71588
NCIH3122	Missing	Missing	Lung	Missing	Missing	0.39	0.5762	2.95284
NCIN87	NCIN87	NCIN87_STOMACH	Stomach/Gastric	carcinoma	NS	1.47	0.5419	3.09278
NK92MI	Missing	Missing	Blood	Missing	Missing	6.58	0.6967	3.39059
NOZ	Missing	Missing	Liver	Missing	Missing	0.71	0.7047	2.7904
NUGC3	NUGC3	NUGC3_STOMACH	Stomach/Gastric	carcinoma	NS	22.87	0.6339	3.63524
NUGC4	NUGC4	NUGC4_STOMACH	Stomach/Gastric	carcinoma	signet_ring_adenocarcinoma	1.53	0.6277	3.10552
OCIAML3	OCIAML3	OCIAML3_HAEMATOPOIETIC_AND_LYMPHOID_TISSUE	Blood	haematopoietic_neoplasm	acute_myeloid_leukaemia	30	0.1318	3.61723
OCILY7	Missing	Missing	Blood	Missing	Missing	0.68	0.9982	2.333
OCILY19	OCILY19	OCILY19_HAEMATOPOIETIC_AND_LYMPHOID_TISSUE	Blood	lymphoid_neoplasm	diffuse_large_B_cell_lymphoma	0.95	0.9277	2.85536
OCUG1	Missing	Missing	Liver	Missing	Missing	1.25	0.8241	2.80815
OCUM1	OCUM1	OCUM1_STOMACH	Stomach/Gastric	carcinoma	diffuse_adenocarcinoma	30	0.1971	3.57397
OCUM2D	Missing	Missing	Stomach/Gastric	Missing	Missing	1.15	0.6533	3.11565
OCUM2M	Missing	Missing	Stomach/Gastric	Missing	Missing	0.83	0.6613	2.87874
OE19	OE19	OE19_OESOPHAGUS	Esophagus	carcinoma	adenocarcinoma	30	0.5321	3.44289
OPM2	OPM2	OPM2_HAEMATOPOIETIC_AND_LYMPHOID_TISSUE	Blood	lymphoid_neoplasm	plasma_cell_myeloma	0.37	0.9189	2.48323
OSC19	Missing	Missing	Tongue	Missing	Missing	30	0.5104	3.84655
OSRC2	OSRC2	OSRC2_KIDNEY	Kidney	carcinoma	renal_cell_carcinoma	30	0.2786	3.77655
OVCAR3	Missing	Missing	Ovary	Missing	Missing	30	0.4665	3.29315
OVCAR8	OVCAR8	OVCAR8_OVARY	Ovary	carcinoma	NS	1.02	0.7504	3.04923
OZ	Missing	Missing	Liver	Missing	Missing	30	0.1627	3.79199
PANC1	PANC1	PANC1_PANCREAS	Pancreas	carcinoma	ductal_carcinoma	2.7	0.6148	3.13261
PC3	PC3	PC3_PROSTATE	Prostate	carcinoma	adenocarcinoma	30	0.088	3.81689
PC9	Missing	Missing	Lung	Missing	Missing	1.11	0.5279	3.16748
PEER	PEER	PEER_HAEMATOPOIETIC_AND_LYMPHOID_TISSUE	Blood	lymphoid_neoplasm	acute_lymphoblastic_T_cell_leukaemia	1.87	0.8338	2.93207
PFEIFFER	PFEIFFER	PFEIFFER_HAEMATOPOIETIC_AND_LYMPHOID_TISSUE	Blood	lymphoid_neoplasm	diffuse_large_B_cell_lymphoma	0.18	0.9907	1.77779
PL45	PL45	PL45_PANCREAS	Pancreas	carcinoma	ductal_carcinoma	1.19	0.3782	3.36816
PLC/PRF/5	PLCPRF5	PLCPRF5_LIVER	Liver	Missing	Missing	1.24	0.4793	3.34419
RAJI	RAJI	RAJI_HAEMATOPOIETIC_AND_LYMPHOID_TISSUE	Blood	lymphoid_neoplasm	Burkitt_lymphoma	0.45	0.9232	2.33039
RAMOS	Missing	Missing	Blood	Missing	Missing	0.76	0.9962	2.43143
RBE	Missing	Missing	Liver	Missing	Missing	0.84	0.7987	2.76513
RDES	RDES	RDES_BONE	Bone	Ewings_sarcoma-peripheral_primitive_neuroectodermal_tumour	NS	30	0.1853	3.84169
REH	REH	REH_HAEMATOPOIETIC_AND_LYMPHOID_TISSUE	Blood	lymphoid_neoplasm	acute_lymphoblastic_B_cell_leukaemia	0.31	0.9948	2.10985
RKO	RKO	RKO_LARGE_INTESTINE	Colorectum	carcinoma	adenocarcinoma	23.59	0.5889	3.51712
RL952	RL952	RL952_ENDOMETRIUM	Uterus	carcinoma	mixed_adenosquamous_carcinoma	0.42	0.786	2.62642
RPMI2650	Missing	Missing	Head and Neck	Missing	Missing	0.81	0.5241	3.03931
RPMI8226	RPMI8226	RPMI8226_HAEMATOPOIETIC_AND_LYMPHOID_TISSUE	Blood	lymphoid_neoplasm	plasma_cell_myeloma	0.75	0.8263	2.72325
RS411	RS411	RS411_HAEMATOPOIETIC_AND_LYMPHOID_TISSUE	Blood	lymphoid_neoplasm	acute_lymphoblastic_B_cell_leukaemia	0.69	0.9756	2.69612
RT4	RT4	RT4_URINARY_TRACT	Bladder	carcinoma	transitional_cell_carcinoma	0.83	0.4968	3.02897
RT112/84	RT11284	RT11284_URINARY_TRACT	Bladder	Missing	Missing	12.53	0.7964	3.23358
SAOS2	SAOS2	SAOS2_BONE	Bone	osteosarcoma	NS	0.82	0.724	2.79814
SCC4	SCC4	SCC4_UPPER_AERODIGESTIVE_TRACT	Tongue	carcinoma	squamous_cell_carcinoma	30	0.2622	3.69423
SCC9	SCC9	SCC9_UPPER_AERODIGESTIVE_TRACT	Tongue	carcinoma	squamous_cell_carcinoma	30	0.3473	3.30686
SCC15	SCC15	SCC15_UPPER_AERODIGESTIVE_TRACT	Tongue	carcinoma	squamous_cell_carcinoma	30	0.4303	3.55553
SCC25	SCC25	SCC25_UPPER_AERODIGESTIVE_TRACT	Tongue	carcinoma	squamous_cell_carcinoma	30	0.5051	3.2932
SCH	Missing	Missing	Stomach/Gastric	Missing	Missing	30	0.5308	3.48325
SF126	SF126	SF126_CENTRAL_NERVOUS_SYSTEM	Brain&Nerves	glioma	astrocytoma	30	0.5294	3.39088
SF268	Missing	Missing	Brain&Nerves	Missing	Missing	30	0.6294	3.23941
SF763	Missing	Missing	Brain&Nerves	Missing	Missing	0.76	0.725	2.89375
SHSY5Y	SHSY5Y	SHSY5Y_AUTONOMIC_GANGLIA	Brain&Nerves	neuroblastoma	NS	30	0.1945	4.32691
SIHA	Missing	Missing	Uterus/Cervix	Missing	Missing	30	0.2018	3.93178
SJSA1	SJSA1	SJSA1_BONE	Bone	osteosarcoma	NS	30	0.3492	4.2958
SKBR3	SKBR3	SKBR3_BREAST	Breast	carcinoma	NS	29.59	0.5169	3.87264
SKCO1	SKCO1	SKCO1_LARGE_INTESTINE	Colorectum	carcinoma	adenocarcinoma	1.12	0.5976	3.15966
SKHEP1	SKHEP1	SKHEP1_LIVER	Liver	carcinoma	adenocarcinoma	30	0.6102	3.05445
SKLU1	SKLU1	SKLU1_LUNG	Lung	carcinoma	adenocarcinoma	1.05	0.569	3.0774
SKMEL5	SKMEL5	SKMEL5_SKIN	Skin	malignant_melanoma	NS	30	0.2567	4.12072
SKMEL28	SKMEL28	SKMEL28_SKIN	Skin	malignant_melanoma	NS	30	0.132	4.18208
SKMES1	SKMES1	SKMES1_LUNG	Lung	carcinoma	squamous_cell_carcinoma	1.21	0.5186	3.16963
SKNEP1	Missing	Missing	Kidney	Missing	Missing	1.06	0.6519	3.06323
SKNFI	SKNFI	SKNFI_AUTONOMIC_GANGLIA	Brain&Nerves	neuroblastoma	NS	1.19	0.4505	3.16808
SKNSH	SKNSH	SKNSH_AUTONOMIC_GANGLIA	Brain&Nerves	neuroblastoma	NS	30	0.3887	3.9028
SKOV3	SKOV3	SKOV3_OVARY	Ovary	carcinoma	adenocarcinoma	30	0.3462	3.5309
SKUT1	SKUT1	SKUT1_SOFT_TISSUE	Uterus	leiomyosarcoma	NS	30	0.2645	3.67199
SNU1	SNU1	SNU1_STOMACH	Stomach/Gastric	carcinoma	undifferentiated_adenocarcinoma	10.7	0.7467	3.25262
SNU5	SNU5	SNU5_STOMACH	Stomach/Gastric	carcinoma	undifferentiated_adenocarcinoma	1.83	0.5408	3.11005
SNU81	SNU81	SNU81_LARGE_INTESTINE	Colorectum	carcinoma	NS	30	0.3493	3.53817
SNU216	SNU216	SNU216_STOMACH	Stomach/Gastric	carcinoma	NS	30	0.3393	3.70498
SNU354	Missing	Missing	Liver	Missing	Missing	30	0.5125	3.3876
SNU368	Missing	Missing	Liver	Missing	Missing	30	0.2789	4.06134
SNU387	SNU387	SNU387_LIVER	Liver	carcinoma	hepatocellular_carcinoma	30	0.2354	3.92944
SNU398	SNU398	SNU398_LIVER	Liver	carcinoma	hepatocellular_carcinoma	0.22	0.8217	2.18033
SNU423	SNU423	SNU423_LIVER	Liver	carcinoma	hepatocellular_carcinoma	30	0.4743	3.20189
SNU449	SNU449	SNU449_LIVER	Liver	carcinoma	hepatocellular_carcinoma	24.26	0.5768	3.5456
SNU475	SNU475	SNU475_LIVER	Liver	carcinoma	hepatocellular_carcinoma	2.51	0.9199	3.01165
SNU484	Missing	Missing	Stomach/Gastric	Missing	Missing	30	0.4594	3.6411
SNU601	SNU601	SNU601_STOMACH	Stomach/Gastric	carcinoma	NS	0.49	0.6728	2.88578
SNU620	SNU620	SNU620_STOMACH	Stomach/Gastric	carcinoma	NS	30	0.3198	3.7498
SNU638	Missing	Missing	Stomach/Gastric	Missing	Missing	30	0.5677	3.31754
SNU668	SNU668	SNU668_STOMACH	Stomach/Gastric	carcinoma	signet_ring_adenocarcinoma	30	0.4662	3.48235
SNU719	SNU719	SNU719_STOMACH	Stomach/Gastric	carcinoma	NS	30	0.3264	3.58225
SNU739	Missing	Missing	Liver	Missing	Missing	20.94	0.6598	3.71454
SNU761	SNU761	SNU761_LIVER	Liver	carcinoma	hepatocellular_carcinoma	1.11	0.5903	3.31858
SNU2535	Missing	Missing	Lung	Missing	Missing	0.75	0.4687	2.98598
SNUC2A	SNUC2A	SNUC2A_LARGE_INTESTINE	Colorectum	carcinoma	adenocarcinoma	0.58	0.6564	2.72497
SNUC5	SNUC5	SNUC5_LARGE_INTESTINE	Colorectum	carcinoma	adenocarcinoma	30	0.383	3.49655
ST486	ST486	ST486_HAEMATOPOIETIC_AND_LYMPHOID_TISSUE	Blood	lymphoid_neoplasm	Burkitt_lymphoma	0.22	0.9604	2.08504
SUDHL1	SUDHL1	SUDHL1_HAEMATOPOIETIC_AND_LYMPHOID_TISSUE	Blood	lymphoid_neoplasm	anaplastic_large_cell_lymphoma	0.33	0.7789	2.47691
SUDHL4	SUDHL4	SUDHL4_HAEMATOPOIETIC_AND_LYMPHOID_TISSUE	Blood	lymphoid_neoplasm	diffuse_large_B_cell_lymphoma	1.07	0.9999	2.81447
SUDHL5	SUDHL5	SUDHL5_HAEMATOPOIETIC_AND_LYMPHOID_TISSUE	Blood	lymphoid_neoplasm	diffuse_large_B_cell_lymphoma	0.42	0.9999	2.19351
SUDHL6	SUDHL6	SUDHL6_HAEMATOPOIETIC_AND_LYMPHOID_TISSUE	Blood	lymphoid_neoplasm	diffuse_large_B_cell_lymphoma	1.05	0.9991	2.67295
SUDHL8	SUDHL8	SUDHL8_HAEMATOPOIETIC_AND_LYMPHOID_TISSUE	Blood	lymphoid_neoplasm	diffuse_large_B_cell_lymphoma	0.75	0.9999	2.38249
SUM159PT	Missing	Missing	Breast	Missing	Missing	17.84	0.7763	3.52708
SUPB15	SUPB15	SUPB15_HAEMATOPOIETIC_AND_LYMPHOID_TISSUE	Blood	lymphoid_neoplasm	acute_lymphoblastic_B_cell_leukaemia	1.22	0.9914	2.74478
SW13	Missing	Missing	Adrenal gland	Missing	Missing	0.35	0.7612	2.85095
SW48	SW48	SW48_LARGE_INTESTINE	Colorectum	carcinoma	adenocarcinoma	30	0.3272	3.74047
SW156	Missing	Missing	Kidney	Missing	Missing	2.39	0.6519	3.11412
SW480	SW480	SW480_LARGE_INTESTINE	Colorectum	carcinoma	adenocarcinoma	30	0.3627	3.62147
SW579	SW579	SW579_THYROID	Thyroid	carcinoma	anaplastic_carcinoma	30	0.4057	3.73408
SW626	Missing	Missing	Ovary	Missing	Missing	30	0.2509	3.88526
SW684	Missing	Missing	Soft tissue	Missing	Missing	30	0.0422	3.76539
SW756	Missing	Missing	Ovary	Missing	Missing	28.43	0.5498	3.7465
SW780	SW780	SW780_URINARY_TRACT	Bladder	carcinoma	transitional_cell_carcinoma	22.58	0.6371	3.58071
SW837	SW837	SW837_LARGE_INTESTINE	Colorectum	carcinoma	adenocarcinoma	30	0.308	3.56118
SW948	SW948	SW948_LARGE_INTESTINE	Colorectum	carcinoma	adenocarcinoma	30	0.4617	3.3739
SW982	Missing	Missing	Soft tissue	Missing	Missing	30	-0.0412	3.99029
SW1116	SW1116	SW1116_LARGE_INTESTINE	Colorectum	carcinoma	adenocarcinoma	30	0.1766	3.8197
SW1271	SW1271	SW1271_LUNG	Lung	carcinoma	small_cell_carcinoma	30	0.2918	3.89543
SW1417	SW1417	SW1417_LARGE_INTESTINE	Colorectum	carcinoma	adenocarcinoma	30	0.3043	3.92275
SW1990	SW1990	SW1990_PANCREAS	Pancreas	carcinoma	ductal_carcinoma	18.07	0.592	3.1195
T24	T24	T24_URINARY_TRACT	Bladder	carcinoma	transitional_cell_carcinoma	30	0.5457	4.25726
T47D	T47D	T47D_BREAST	Breast	carcinoma	ductal_carcinoma	30	0.4767	3.32747
T84	T84	T84_LARGE_INTESTINE	Colorectum	carcinoma	adenocarcinoma	30	0.3526	3.57307
T.TN	Missing	Missing	Esophagus	Missing	Missing	0.84	0.7255	2.8647
TE1	TE1	TE1_OESOPHAGUS	Esophagus	carcinoma	squamous_cell_carcinoma	9.77	0.6545	3.22505
TF1	TF1	TF1_HAEMATOPOIETIC_AND_LYMPHOID_TISSUE	Blood	haematopoietic_neoplasm	acute_myeloid_leukaemia	30	0.5831	3.23878
THP1	THP1	THP1_HAEMATOPOIETIC_AND_LYMPHOID_TISSUE	Blood	haematopoietic_neoplasm	acute_myeloid_leukaemia	0.21	0.7593	2.35286
TJ905	Missing	Missing	Brain&Nerves	Missing	Missing	30	0.1396	3.6776
TOLEDO	TOLEDO	TOLEDO_HAEMATOPOIETIC_AND_LYMPHOID_TISSUE	Blood	lymphoid_neoplasm	diffuse_large_B_cell_lymphoma	1.45	0.6643	3.01695
TT	TT	TT_THYROID	Thyroid	carcinoma	medullary_carcinoma	2.07	0.5344	3.18998
U2OS	U2OS	U2OS_BONE	Bone	osteosarcoma	NS	16.76	0.5083	3.43844
U87MG	U87MG	U87MG_CENTRAL_NERVOUS_SYSTEM	Brain&Nerves	glioma	astrocytoma	24.9	0.5664	3.56348
U251	Missing	Missing	Brain&Nerves	Missing	Missing	0.28	0.8301	2.46669
U266B1	U266B1	U266B1_HAEMATOPOIETIC_AND_LYMPHOID_TISSUE	Blood	lymphoid_neoplasm	plasma_cell_myeloma	30	0.4458	3.41278
U937	U937	U937_HAEMATOPOIETIC_AND_LYMPHOID_TISSUE	Blood	lymphoid_neoplasm	diffuse_large_B_cell_lymphoma	0.41	0.7983	2.64656
U2932	Missing	Missing	Blood	Missing	Missing	0.46	0.8531	2.58555
UACC812	UACC812	UACC812_BREAST	Breast	carcinoma	ductal_carcinoma	30	0.2005	3.5199
UMUC3	UMUC3	UMUC3_URINARY_TRACT	Bladder	carcinoma	transitional_cell_carcinoma	0.93	0.8571	2.76629
UO.31	Missing	Missing	Kidney	Missing	Missing	30	0.4336	3.57907
WM2664	WM2664	WM2664_SKIN	Skin	malignant_melanoma	NS	30	0.4747	3.87368
WSUDLCL2	WSUDLCL2	WSUDLCL2_HAEMATOPOIETIC_AND_LYMPHOID_TISSUE	Blood	lymphoid_neoplasm	diffuse_large_B_cell_lymphoma	0.68	0.9998	2.4332
WSUNHL	Missing	Missing	Blood	Missing	Missing	0.48	0.9901	2.30849
Y79	Missing	Missing	Esophagus	Missing	Missing	30	0.2407	3.72476
YCC1	Missing	Missing	Stomach/Gastric	Missing	Missing	30	0.2902	3.5419
YCC2	Missing	Missing	Stomach/Gastric	Missing	Missing	30	0.3178	3.66092
YCC6	Missing	Missing	Stomach/Gastric	Missing	Missing	0.54	0.5686	2.94512
YCC10	Missing	Missing	Stomach/Gastric	Missing	Missing	30	0.3886	3.63739
YCC11	Missing	Missing	Stomach/Gastric	Missing	Missing	30	0.4865	3.3439
Z138	Missing	Missing	Blood	Missing	Missing	1.5	0.9977	2.70989
ZR751	ZR751	ZR751_BREAST	Breast	carcinoma	ductal_carcinoma	7.81	0.6479	3.19665
ZR7530	ZR7530	ZR7530_BREAST	Breast	carcinoma	ductal_carcinoma	30	0.1001	3.44128
