## Supplemental Table 4 for "Targeting aggressive B-cell lymphomas through pharmacological activation of the mitochondrial protease OMA1"

### Sheet: Supplemental Table 4_Crown Scre
Source Table	Gene ID[EnsemblID]	EnsemblID
N5	FAM210B	ENSG00000124098
N5	RAB22A	ENSG00000124209
N25	ATP5F1E	ENSG00000124172
N25	FAM210B	ENSG00000124098
N25	RAB22A	ENSG00000124209
N100	ATG2A	ENSG00000110046
N100	ATP5F1E	ENSG00000124172
N100	CSTF1	ENSG00000101138
N100	FAM210B	ENSG00000124098
N100	FMN1	ENSG00000248905
N100	GSS	ENSG00000100983
N100	GTF2E2	ENSG00000197265
N100	LIAS	ENSG00000121897
N100	NELFCD	ENSG00000101158
N100	NORAD	ENSG00000260032
N100	RAB22A	ENSG00000124209
N100	SH3TC2	ENSG00000169247
N500	AEBP2	ENSG00000139154
N500	ALG10B	ENSG00000175548
N500	ANAPC4	ENSG00000053900
N500	APMAP	ENSG00000101474
N500	ARTN	ENSG00000117407
N500	ATG2A	ENSG00000110046
N500	ATP5F1E	ENSG00000124172
N500	ATP5F1EP2	ENSG00000180389
N500	ATP5MC2	ENSG00000135390
N500	ATP5ME	ENSG00000169020
N500	BLOC1S4	ENSG00000186222
N500	CAMTA2	ENSG00000108509
N500	CCN2	ENSG00000118523
N500	CDK5RAP1	ENSG00000101391
N500	CIAPIN1	ENSG00000005194
N500	CNOT1	ENSG00000125107
N500	COX4I1	ENSG00000131143
N500	COX15	ENSG00000014919
N500	CRNKL1	ENSG00000101343
N500	CSNK2A2	ENSG00000070770
N500	CSTF1	ENSG00000101138
N500	CTBP1	ENSG00000159692
N500	CTU2	ENSG00000174177
N500	CUTC	ENSG00000119929
N500	DLC1	ENSG00000164741
N500	DPF2	ENSG00000133884
N500	ENTPD6	ENSG00000197586
N500	FAM210B	ENSG00000124098
N500	FMN1	ENSG00000248905
N500	GINS3	ENSG00000181938
N500	GLB1L2	ENSG00000149328
N500	GMPR	ENSG00000137198
N500	GNAS	ENSG00000087460
N500	GOT2	ENSG00000125166
N500	GPSM1	ENSG00000160360
N500	GRHPR	ENSG00000137106
N500	GSS	ENSG00000100983
N500	GTF2E2	ENSG00000197265
N500	IFI6	ENSG00000126709
N500	INTS13	ENSG00000064102
N500	LAP3	ENSG00000002549
N500	LDHB	ENSG00000111716
N500	LIAS	ENSG00000121897
N500	LOC101927480	ENSG00000245694
N500	MACROD1	ENSG00000133315
N500	MTFP1	ENSG00000242114
N500	MTG2	ENSG00000101181
N500	MZT2A	ENSG00000173272
N500	NCK2	ENSG00000071051
N500	NELFCD	ENSG00000101158
N500	NORAD	ENSG00000260032
N500	PARD6B	ENSG00000124171
N500	PDS5A	ENSG00000121892
N500	PFDN4	ENSG00000101132
N500	PPDPF	ENSG00000125534
N500	RAB22A	ENSG00000124209
N500	RAB28	ENSG00000157869
N500	RCN3	ENSG00000142552
N500	RNF114	ENSG00000124226
N500	RNF144A	ENSG00000151692
N500	RTF2	ENSG00000022277
N500	SGIP1	ENSG00000118473
N500	SH3TC2	ENSG00000169247
N500	TADA2B	ENSG00000173011
N500	TCF25	ENSG00000141002
N500	TKT	ENSG00000163931
N500	TMEM109	ENSG00000110108
N500	TMEM139	ENSG00000178826
N500	TRPC4AP	ENSG00000100991
N500	VAPB	ENSG00000124164
N500	XYLB	ENSG00000093217
N500	YTHDF1	ENSG00000149658
N500	ZC3H18	ENSG00000158545
N500	ZMYND8	ENSG00000101040
N500	ZNRD2	ENSG00000173465
N1000	AAR2	ENSG00000131043
N1000	ACAA1	ENSG00000060971
N1000	ACAD8	ENSG00000151498
N1000	ADAM17	ENSG00000151694
N1000	ADORA2A	ENSG00000128271
N1000	AEBP2	ENSG00000139154
N1000	AIFM1	ENSG00000156709
N1000	ALG10B	ENSG00000175548
N1000	ANAPC4	ENSG00000053900
N1000	APMAP	ENSG00000101474
N1000	ARHGEF18	ENSG00000104880
N1000	ARL6IP4	ENSG00000182196
N1000	ARL15	ENSG00000185305
N1000	ARTN	ENSG00000117407
N1000	ATG2A	ENSG00000110046
N1000	ATP5F1E	ENSG00000124172
N1000	ATP5F1EP2	ENSG00000180389
N1000	ATP5MC2	ENSG00000135390
N1000	ATP5ME	ENSG00000169020
N1000	BAMBI	ENSG00000095739
N1000	BLOC1S4	ENSG00000186222
N1000	C2CD5	ENSG00000111731
N1000	CAMTA2	ENSG00000108509
N1000	CAVIN3	ENSG00000170955
N1000	CBWD1	ENSG00000172785
N1000	CCN2	ENSG00000118523
N1000	CDC42EP2	ENSG00000149798
N1000	CDK5RAP1	ENSG00000101391
N1000	CDK7	ENSG00000134058
N1000	CDK10	ENSG00000185324
N1000	CENPM	ENSG00000100162
N1000	CHAC2	ENSG00000143942
N1000	CHD6	ENSG00000124177
N1000	CIAPIN1	ENSG00000005194
N1000	CNOT1	ENSG00000125107
N1000	COASY	ENSG00000068120
N1000	COG8	ENSG00000213380
N1000	COL16A1	ENSG00000084636
N1000	COQ8B	ENSG00000123815
N1000	COQ9	ENSG00000088682
N1000	COX4I1	ENSG00000131143
N1000	COX15	ENSG00000014919
N1000	CRNKL1	ENSG00000101343
N1000	CSNK2A2	ENSG00000070770
N1000	CSTF1	ENSG00000101138
N1000	CTBP1	ENSG00000159692
N1000	CTU2	ENSG00000174177
N1000	CUTC	ENSG00000119929
N1000	DCUN1D3	ENSG00000188215
N1000	DGAT2	ENSG00000062282
N1000	DHX15	ENSG00000109606
N1000	DLC1	ENSG00000164741
N1000	DMAC1	ENSG00000137038
N1000	DOCK4	ENSG00000128512
N1000	DPF2	ENSG00000133884
N1000	EBPL	ENSG00000123179
N1000	ECHDC3	ENSG00000134463
N1000	EIF3M	ENSG00000149100
N1000	EMC8	ENSG00000131148
N1000	ENTPD6	ENSG00000197586
N1000	FAM136A	ENSG00000035141
N1000	FAM210B	ENSG00000124098
N1000	FANCD2	ENSG00000144554
N1000	FBXL12	ENSG00000127452
N1000	FMN1	ENSG00000248905
N1000	GCLC	ENSG00000001084
N1000	GID8	ENSG00000101193
N1000	GINS3	ENSG00000181938
N1000	GLB1L2	ENSG00000149328
N1000	GLMP	ENSG00000198715
N1000	GMPR	ENSG00000137198
N1000	GNAS	ENSG00000087460
N1000	GOT2	ENSG00000125166
N1000	GPR108	ENSG00000125734
N1000	GPSM1	ENSG00000160360
N1000	GRHPR	ENSG00000137106
N1000	GSR	ENSG00000104687
N1000	GSS	ENSG00000100983
N1000	GTF2E2	ENSG00000197265
N1000	GUSBP5	ENSG00000236296
N1000	H2BC5	ENSG00000158373
N1000	HDAC8	ENSG00000147099
N1000	HEATR3	ENSG00000155393
N1000	HM13	ENSG00000101294
N1000	HTT	ENSG00000197386
N1000	IFI6	ENSG00000126709
N1000	INTS13	ENSG00000064102
N1000	KARS1	ENSG00000065427
N1000	KIFAP3	ENSG00000075945
N1000	LAP3	ENSG00000002549
N1000	LCAT	ENSG00000213398
N1000	LDHB	ENSG00000111716
N1000	LETM1	ENSG00000168924
N1000	LHPP	ENSG00000107902
N1000	LIAS	ENSG00000121897
N1000	LOC100129917	ENSG00000249592
N1000	LOC101927480	ENSG00000245694
N1000	LPIN3	ENSG00000132793
N1000	MACROD1	ENSG00000133315
N1000	MAEA	ENSG00000090316
N1000	MAFF	ENSG00000185022
N1000	MAN2B2	ENSG00000013288
N1000	METTL21A	ENSG00000144401
N1000	MIA	ENSG00000261857
N1000	MIF4GD	ENSG00000125457
N1000	MKRN3	ENSG00000179455
N1000	MRFAP1	ENSG00000179010
N1000	MRPS35	ENSG00000061794
N1000	MTFP1	ENSG00000242114
N1000	MTG2	ENSG00000101181
N1000	MTLN	ENSG00000175701
N1000	MUC12-AS1	ENSG00000227053
N1000	MVD	ENSG00000167508
N1000	MYD88	ENSG00000172936
N1000	MYLIP	ENSG00000007944
N1000	MZT2A	ENSG00000173272
N1000	NCK2	ENSG00000071051
N1000	NCOA6	ENSG00000198646
N1000	NDUFA7	ENSG00000267855
N1000	NDUFB8	ENSG00000166136
N1000	NELFCD	ENSG00000101158
N1000	NINL	ENSG00000101004
N1000	NOP14	ENSG00000087269
N1000	NORAD	ENSG00000260032
N1000	NQO1	ENSG00000181019
N1000	NUDT21	ENSG00000167005
N1000	OGFR	ENSG00000060491
N1000	OLMALINC	ENSG00000235823
N1000	OPHN1	ENSG00000079482
N1000	OSBPL2	ENSG00000130703
N1000	PARD6B	ENSG00000124171
N1000	PCNX4	ENSG00000126773
N1000	PDS5A	ENSG00000121892
N1000	PELI3	ENSG00000174516
N1000	PET117	ENSG00000232838
N1000	PFDN4	ENSG00000101132
N1000	PHGDH	ENSG00000092621
N1000	PHKB	ENSG00000102893
N1000	PIGU	ENSG00000101464
N1000	PIN1	ENSG00000127445
N1000	PITX1	ENSG00000069011
N1000	PMEL	ENSG00000185664
N1000	PPDPF	ENSG00000125534
N1000	PRPF19	ENSG00000110107
N1000	PRR5	ENSG00000186654
N1000	PSMA7	ENSG00000101182
N1000	PXMP2	ENSG00000176894
N1000	R3HCC1	ENSG00000104679
N1000	RAB22A	ENSG00000124209
N1000	RAB28	ENSG00000157869
N1000	RALY	ENSG00000125970
N1000	RCE1	ENSG00000173653
N1000	RCN3	ENSG00000142552
N1000	RFC1	ENSG00000035928
N1000	RITA1	ENSG00000139405
N1000	RNF114	ENSG00000124226
N1000	RNF144A	ENSG00000151692
N1000	RNF149	ENSG00000163162
N1000	RPL13	ENSG00000167526
N1000	RPP25L	ENSG00000164967
N1000	RPS6	ENSG00000137154
N1000	RPS6KA5	ENSG00000100784
N1000	RTF2	ENSG00000022277
N1000	SATB2	ENSG00000119042
N1000	SCARF2	ENSG00000244486
N1000	SDC3	ENSG00000162512
N1000	SGIP1	ENSG00000118473
N1000	SGK1	ENSG00000118515
N1000	SH3TC2	ENSG00000169247
N1000	SLC25A28	ENSG00000155287
N1000	SLCO2B1	ENSG00000137491
N1000	SMAGP	ENSG00000170545
N1000	SMIM20	ENSG00000250317
N1000	SNRPB2	ENSG00000125870
N1000	SPTLC2	ENSG00000100596
N1000	STIM2	ENSG00000109689
N1000	SUCO	ENSG00000094975
N1000	SUZ12P1	ENSG00000264538
N1000	SYS1	ENSG00000204070
N1000	TADA2B	ENSG00000173011
N1000	TCF25	ENSG00000141002
N1000	TGFBR1	ENSG00000106799
N1000	TGFBR2	ENSG00000163513
N1000	TINAGL1	ENSG00000142910
N1000	TKT	ENSG00000163931
N1000	TLR4	ENSG00000136869
N1000	TMEM109	ENSG00000110108
N1000	TMEM139	ENSG00000178826
N1000	TRABD	ENSG00000170638
N1000	TRMT112	ENSG00000173113
N1000	TRPC4AP	ENSG00000100991
N1000	TSNARE1	ENSG00000171045
N1000	VAPB	ENSG00000124164
N1000	VEPH1	ENSG00000197415
N1000	WDR77	ENSG00000116455
N1000	XYLB	ENSG00000093217
N1000	YTHDF1	ENSG00000149658
N1000	ZC3H18	ENSG00000158545
N1000	ZCCHC4	ENSG00000168228
N1000	ZMYND8	ENSG00000101040
N1000	ZNHIT2	ENSG00000174276
N1000	ZNRD2	ENSG00000173465
