## Supplementary material for "Targeting aggressive B-cell lymphomas through pharmacological activation of the mitochondrial protease OMA1": RNA Seq Data: RNASeq_BTM3528_Targets.txt

	group	Group_Time	Treatment	Time.in.hr	Color	Farbe	Treatment_Time
S_7_1_ht1_Serum_0uM	1	1_1	DMSO	1	#D9D9D9	grey	DMSO_1hr
S_9_1_ht1_Serum_0uM	1	1_1	DMSO	1	#D9D9D9	grey	DMSO_1hr
S_11_1_ht1_Serum_0uM	1	1_1	DMSO	1	#D9D9D9	grey	DMSO_1hr
S_19_1_ht2_Serum_0uM	1	1_2	DMSO	2	#BDBDBD	grey	DMSO_2hr
S_21_1_ht2_Serum_0uM	1	1_2	DMSO	2	#BDBDBD	grey	DMSO_2hr
S_23_1_ht2_Serum_0uM	1	1_2	DMSO	2	#BDBDBD	grey	DMSO_2hr
S_31_1_ht4_Serum_0uM	1	1_4	DMSO	4	#969696	grey	DMSO_4hr
S_33_1_ht4_Serum_0uM	1	1_4	DMSO	4	#969696	grey	DMSO_4hr
S_37_1_ht4_Serum_0uM	1	1_4	DMSO	4	#969696	grey	DMSO_4hr
S_43_1_ht6_Serum_0uM	1	1_6	DMSO	6	#737373	grey	DMSO_6hr
S_45_1_ht6_Serum_0uM	1	1_6	DMSO	6	#737373	grey	DMSO_6hr
S_47_1_ht6_Serum_0uM	1	1_6	DMSO	6	#737373	grey	DMSO_6hr
S_55_1_ht8_Serum_0uM	1	1_8	DMSO	8	#525252	grey	DMSO_8hr
S_57_1_ht8_Serum_0uM	1	1_8	DMSO	8	#525252	grey	DMSO_8hr
S_59_1_ht8_Serum_0uM	1	1_8	DMSO	8	#525252	grey	DMSO_8hr
S_7_2_ht1_Serum_3528_10uM	2	2_1	BTM3528_10	1	#FA9FB5	lightest purple	BTM3528_10_1hr
S_9_2_ht1_Serum_3528_10uM	2	2_1	BTM3528_10	1	#FA9FB5	lightest purple	BTM3528_10_1hr
S_11_2_ht1_Serum_3528_10uM	2	2_1	BTM3528_10	1	#FA9FB5	lightest purple	BTM3528_10_1hr
S_21_2_ht2_Serum_3528_10uM	2	2_2	BTM3528_10	2	#F768A1	light purple	BTM3528_10_2hr
S_23_2_ht2_Serum_3528_10uM	2	2_2	BTM3528_10	2	#F768A1	light purple	BTM3528_10_2hr
S_25_2_ht2_Serum_3528_10uM	2	2_2	BTM3528_10	2	#F768A1	light purple	BTM3528_10_2hr
S_31_2_ht4_Serum_3528_10uM	2	2_4	BTM3528_10	4	#DD3497	purple	BTM3528_10_4hr
S_33_2_ht4_Serum_3528_10uM	2	2_4	BTM3528_10	4	#DD3497	purple	BTM3528_10_4hr
S_35_2_ht4_Serum_3528_10uM	2	2_4	BTM3528_10	4	#DD3497	purple	BTM3528_10_4hr
S_43_2_ht6_Serum_3528_10uM	2	2_6	BTM3528_10	6	#AE017E	deep purple	BTM3528_10_6hr
S_45_2_ht6_Serum_3528_10uM	2	2_6	BTM3528_10	6	#AE017E	deep purple	BTM3528_10_6hr
S_49_2_ht6_Serum_3528_10uM	2	2_6	BTM3528_10	6	#AE017E	deep purple	BTM3528_10_6hr
S_55_2_ht8_Serum_3528_10uM	2	2_8	BTM3528_10	8	#7A0177	dark purple	BTM3528_10_8hr
S_57_2_ht8_Serum_3528_10uM	2	2_8	BTM3528_10	8	#7A0177	dark purple	BTM3528_10_8hr
S_59_2_ht8_Serum_3528_10uM	2	2_8	BTM3528_10	8	#7A0177	dark purple	BTM3528_10_8hr
S_7_3_ht1_Serum_3528_1uM	3	3_1	BTM3528_1	1	#FCBBA1	lightest red	BTM3528_1_1hr
S_9_3_ht1_Serum_3528_1uM	3	3_1	BTM3528_1	1	#FCBBA1	lightest red	BTM3528_1_1hr
S_11_3_ht1_Serum_3528_1uM	3	3_1	BTM3528_1	1	#FCBBA1	lightest red	BTM3528_1_1hr
S_19_3_ht2_Serum_3528_1uM	3	3_2	BTM3528_1	2	#FC9272	light red	BTM3528_1_2hr
S_23_3_ht2_Serum_3528_1uM	3	3_2	BTM3528_1	2	#FC9272	light red	BTM3528_1_2hr
S_25_3_ht2_Serum_3528_1uM	3	3_2	BTM3528_1	2	#FC9272	light red	BTM3528_1_2hr
S_31_3_ht4_Serum_3528_1uM	3	3_4	BTM3528_1	4	#FB6A4A	red	BTM3528_1_4hr
S_33_3_ht4_Serum_3528_1uM	3	3_4	BTM3528_1	4	#FB6A4A	red	BTM3528_1_4hr
S_35_3_ht4_Serum_3528_1uM	3	3_4	BTM3528_1	4	#FB6A4A	red	BTM3528_1_4hr
S_45_3_ht6_Serum_3528_1uM	3	3_6	BTM3528_1	6	#EF3B2C	deep red	BTM3528_1_6hr
S_47_3_ht6_Serum_3528_1uM	3	3_6	BTM3528_1	6	#EF3B2C	deep red	BTM3528_1_6hr
S_49_3_ht6_Serum_3528_1uM	3	3_6	BTM3528_1	6	#EF3B2C	deep red	BTM3528_1_6hr
S_55_3_ht8_Serum_3528_1uM	3	3_8	BTM3528_1	8	#CB181D	dark red	BTM3528_1_8hr
S_57_3_ht8_Serum_3528_1uM	3	3_8	BTM3528_1	8	#CB181D	dark red	BTM3528_1_8hr
S_59_3_ht8_Serum_3528_1uM	3	3_8	BTM3528_1	8	#CB181D	dark red	BTM3528_1_8hr
S_7_4_ht1_Serum_3528_01uM	4	4_1	BTM3528_0.1	1	#C6DBEF	lightest blue	BTM3528_0.1_1hr
S_9_4_ht1_Serum_3528_01uM	4	4_1	BTM3528_0.1	1	#C6DBEF	lightest blue	BTM3528_0.1_1hr
S_13_4_ht1_Serum_3528_01uM	4	4_1	BTM3528_0.1	1	#C6DBEF	lightest blue	BTM3528_0.1_1hr
S_21_4_ht2_Serum_3528_01uM	4	4_2	BTM3528_0.1	2	#9ECAE1	light blue	BTM3528_0.1_2hr
S_23_4_ht2_Serum_3528_01uM	4	4_2	BTM3528_0.1	2	#9ECAE1	light blue	BTM3528_0.1_2hr
S_25_4_ht2_Serum_3528_01uM	4	4_2	BTM3528_0.1	2	#9ECAE1	light blue	BTM3528_0.1_2hr
S_31_4_ht4_Serum_3528_01uM	4	4_4	BTM3528_0.1	4	#6BAED6	blue	BTM3528_0.1_4hr
S_35_4_ht4_Serum_3528_01uM	4	4_4	BTM3528_0.1	4	#6BAED6	blue	BTM3528_0.1_4hr
S_37_4_ht4_Serum_3528_01uM	4	4_4	BTM3528_0.1	4	#6BAED6	blue	BTM3528_0.1_4hr
S_43_4_ht6_Serum_3528_01uM	4	4_6	BTM3528_0.1	6	#4292C6	deep blue	BTM3528_0.1_6hr
S_45_4_ht6_Serum_3528_01uM	4	4_6	BTM3528_0.1	6	#4292C6	deep blue	BTM3528_0.1_6hr
S_47_4_ht6_Serum_3528_01uM	4	4_6	BTM3528_0.1	6	#4292C6	deep blue	BTM3528_0.1_6hr
S_55_4_ht8_Serum_3528_01uM	4	4_8	BTM3528_0.1	8	#2171B5	dark blue	BTM3528_0.1_8hr
S_57_4_ht8_Serum_3528_01uM	4	4_8	BTM3528_0.1	8	#2171B5	dark blue	BTM3528_0.1_8hr
S_59_4_ht8_Serum_3528_01uM	4	4_8	BTM3528_0.1	8	#2171B5	dark blue	BTM3528_0.1_8hr
S_7_5_ht1_Serum_1422_10uM	5	5_1	BTM1422	1	#ADDD8E	lightest green	BTM1422_1hr
S_9_5_ht1_Serum_1422_10uM	5	5_1	BTM1422	1	#ADDD8E	lightest green	BTM1422_1hr
S_13_5_ht1_Serum_1422_10uM	5	5_1	BTM1422	1	#ADDD8E	lightest green	BTM1422_1hr
S_19_5_ht2_Serum_1422_10uM	5	5_2	BTM1422	2	#78C679	light green	BTM1422_2hr
S_23_5_ht2_Serum_1422_10uM	5	5_2	BTM1422	2	#78C679	light green	BTM1422_2hr
S_25_5_ht2_Serum_1422_10uM	5	5_2	BTM1422	2	#78C679	light green	BTM1422_2hr
S_33_5_ht4_Serum_1422_10uM	5	5_4	BTM1422	4	#41AB5D	green	BTM1422_4hr
S_35_5_ht4_Serum_1422_10uM	5	5_4	BTM1422	4	#41AB5D	green	BTM1422_4hr
S_37_5_ht4_Serum_1422_10uM	5	5_4	BTM1422	4	#41AB5D	green	BTM1422_4hr
S_43_5_ht6_Serum_1422_10uM	5	5_6	BTM1422	6	#238443	deep green	BTM1422_6hr
S_45_5_ht6_Serum_1422_10uM	5	5_6	BTM1422	6	#238443	deep green	BTM1422_6hr
S_47_5_ht6_Serum_1422_10uM	5	5_6	BTM1422	6	#238443	deep green	BTM1422_6hr
S_55_5_ht8_Serum_1422_10uM	5	5_8	BTM1422	8	#006837	dark green	BTM1422_8hr
S_57_5_ht8_Serum_1422_10uM	5	5_8	BTM1422	8	#006837	dark green	BTM1422_8hr
S_59_5_ht8_Serum_1422_10uM	5	5_8	BTM1422	8	#006837	dark green	BTM1422_8hr
